# Spatial transcriptomics identifies distinct domains regulating yield-related traits of the wheat ear

**DOI:** 10.1101/2025.08.12.670006

**Authors:** Yue Qu, Cong Tan, Liujing Yang, Marianna Pasquariello, Abdul Kader Alabdullah, Shiyu Sun, Munir Iqbal, John Salamon, Scott Boden

**Affiliations:** School of Agriculture, Food and Wine, Waite Research Institute, University of Adelaide, Glen Osmond, SA 5064, Australia; Key Laboratory of Genomics, Ministry of Agricultural, BGI Bioverse, BGI Research, Shenzhen, 518083, China; College of Life Sciences, University of Chinese Academy of Sciences, Beijing 100049, China; Crop Genetics Department, John Innes Centre, Norwich Research Park, Norwich, NR4 7UH, UK; Council for Agricultural Research and Economics, Research Centre for Genomics and Bioinformatics, Via San Protaso 69, Fiorenzuola d’ Arda (PC), 29017, Italy; South Australian Genomics Centre, SAHMRI, North Terrace, Adelaide, SA 5000, Australia

**Author notes:** These authors contributed equally: Yue Qu, Cong Tan.

## Abstract

Cereal inflorescences are complex, highly ordered structures composed of grain-producing florets that form within specialised branches called spikelets. The spikelets of wheat are arranged in two alternating rows along a central rachis, in a pattern determined during early reproductive development. While several genes that control spikelet development have been identified, the molecular processes that regulate their morphology and the formation of supporting structures, such as meristems and the rachis, remain poorly understood. Here, we used spatial transcriptomics to investigate the dynamic transcriptional landscape of a wheat inflorescence during spikelet development. We identified two spatially distinct regions that regulate spikelet architecture, including a primordium region characterised by *RAMOSA2* activity, and a boundary region that expresses *ALOG1* and known regulators of bract suppression. Developmental assays indicate that spikelets differentiate from meristematic regions, which is accompanied by formation of central vascular regions of the rachis and inflorescence base that express genes controlling spikelet number. The combined spatial transcriptome and genetic data reveal key regulators of spikelet development, including target genes for improving spikelet number and yield.
