## Supplementary Table 4 for "Spatial transcriptomics identifies distinct domains regulating yield-related traits of the wheat ear"

### Sheet: DR
Supplementary Table 4a: Full list of genes assigned to pseudotime expression profiles in DR trajectories.
Gene ID	Psudotime Profile	Gene name
TraesCS1D02G027300	1
TraesCS1A02G041400	1
TraesCS1D02G027400	1
TraesCS1B02G034000	1
TraesCS2A02G461300	1
TraesCS5A02G262500	1
TraesCS5D02G094400	1
TraesCS2A02G458600	1
TraesCS2B02G483000	1	CR-B7
TraesCS1A02G320200	1	GH3-4
TraesCS1D02G320000	1	GH3-4-D
TraesCS4A02G256700	1	KNOX-A5/OSH1
TraesCS4D02G058000	1	KNOX-D5/OSH1
TraesCS1B02G042200	1	MT-B2b
TraesCS1D02G034800	1	MT-D2b
TraesCS2D02G378900	1	OsG1L4/ALOG-D4
TraesCS1B02G277500	1	PGSIP-B1
TraesCS7A02G190600	1	PIN-A1
TraesCS7B02G095500	1	PIN-B1
TraesCS7D02G191600	1	PIN-D1
TraesCS2A02G407700	1	PIP1;3-A
TraesCS2D02G404800	1	PIP1;3-D
TraesCS2D02G253200	1	PsaK-D
TraesCS4A02G345900	1	PSKR-A2
TraesCS7D02G245200	1	SPL-D14/WFP-D
TraesCS4A02G410800	1	TIP1;1-A
TraesCS4B02G310900	1	TIP1;1-B
TraesCS4D02G308800	1	TIP1;1-D
TraesCS4B02G173700	1
TraesCS1B02G033800	1
TraesCS4D02G175900	1
TraesCS5B02G088200	1
TraesCS4A02G130800	1
TraesCS1A02G365200	1
TraesCS6A02G407700	1
TraesCS2B02G152600	1
TraesCS5B02G527100	1
TraesCS2A02G461200	1
TraesCS3A02G483200	1
TraesCS2D02G583100	1
TraesCS1B02G382700	1
TraesCS3D02G478600	1
TraesCS4D02G109500	1
TraesCS5D02G526300	1
TraesCS3D02G415300	1
TraesCS3A02G491200	1
TraesCS5B02G107400	1
TraesCS4D02G012500	1
TraesCS4B02G112000	1
TraesCS1D02G327200	1
TraesCS4B02G014300	1
TraesCS2D02G132500	1
TraesCS1D02G309300	1
TraesCS2B02G126400	1
TraesCS4A02G405600	1
TraesCS3A02G419700	1
TraesCS2A02G327600	1
TraesCS5B02G088100	1
TraesCS2A02G450500	1
TraesCS1D02G412300	1
TraesCS2A02G130900	1
TraesCS4B02G234600	1
TraesCS7D02G000300	1
TraesCS5D02G094300	1
TraesCS2B02G272300	1
TraesCS1A02G280700	1
TraesCS6B02G325400	1
TraesCS2A02G252600	1
TraesCS3A02G009800	1
TraesCS4A02G071100	1
TraesCS2D02G582900	1
TraesCS3B02G395900	1
TraesCS5A02G066100	1
TraesCS4D02G056100	1
TraesCS3B02G216000	1
TraesCS1B02G033900	1
TraesCS5A02G320700	1
TraesCS5B02G544900	1
TraesCS7B02G066400	1
TraesCS2B02G354400	1
TraesCS4D02G308900	1
TraesCS4D02G227700	1
TraesCS3B02G530100	1
TraesCS3A02G000300	1
TraesCS4A02G499500	1
TraesCS2B02G301600	1
TraesCS4B02G227000	1
TraesCS2D02G390200	1
TraesCS1B02G320900	1
TraesCS1A02G058600	1
TraesCS2A02G126100	1
TraesCS5D02G200000	1
TraesCS4A02G059000	1
TraesCS6B02G122200	1
TraesCS1B02G123500	1
TraesCS4B02G230000	1
TraesCS1A02G127800	1
TraesCS1B02G346200	1
TraesCS4D02G303400	1
TraesCS3B02G219700	1
TraesCS1B02G287700	1
TraesCS2A02G219000	1
TraesCS2B02G410400	1
TraesCS2B02G465600	1
TraesCS6B02G430500	1
TraesCS1B02G353400	1
TraesCS2D02G352900	1
TraesCS3B02G431100	1
TraesCS6A02G153500	1
TraesCS4D02G098400	1
TraesCS1B02G431500	1
TraesCS5B02G332300	1
TraesCS5A02G224000	1
TraesCS3B02G215500	1
TraesCS4D02G235800	1
TraesCS3B02G455100	1
TraesCS2A02G544800	1
TraesCS2A02G100900	1
TraesCS7D02G298100	1
TraesCS3B02G331500	1
TraesCS2A02G571500	1
TraesCS1A02G209100	1
TraesCS2A02G574700	1
TraesCS6A02G161200	1
TraesCS6B02G093100	1
TraesCS2B02G472100	1
TraesCS3B02G022900	1
TraesCS2B02G213600	1
TraesCS4D02G319600	1
TraesCS7B02G177400	1
TraesCS2D02G128900	1
TraesCS5D02G223700	1
TraesCS1A02G023800	1
TraesCS1D02G173500	1
TraesCS7B02G025000	1
TraesCS4A02G371600	1
TraesCS6B02G102900	1
TraesCS2D02G233700	1
TraesCS6B02G116400	1
TraesCS5A02G077500	1
TraesCS6B02G430700	1
TraesCS6D02G272000	1
TraesCS4B02G063600	1
TraesCS1A02G038100	2	Histone H2A
TraesCS6B02G078200	2	Histone H4
TraesCS1B02G049100	2
TraesCS1B02G297200	2
TraesCS1A02G038200	2	Histone H2A
TraesCS1A02G360200	2
TraesCS1B02G378400	2
TraesCS5B02G356200	2
TraesCS6A02G059000	2
TraesCS5B02G349900	2
TraesCS1D02G366400	2
TraesCS6A02G055200	2
TraesCS1D02G039900	2	Histone H2A
TraesCS5D02G354700	2	Histone H4
TraesCS1D02G039800	2	Histone H2A
TraesCS1B02G245000	2	Histone H3.2
TraesCS3A02G377400	2	Histone H3.2
TraesCS3D02G099000	2	Histone H2B
TraesCS1A02G360000	2
TraesCS6B02G049100	2	Histone H2B
TraesCS1D02G364600	2
TraesCS1A02G261900	2	Histone H3
TraesCS1B02G380200	2	Histone H4
TraesCS6A02G055000	2	Histone H4
TraesCS1D02G286700	2
TraesCS5A02G347900	2	Histone H4
TraesCS5B02G349100	2
TraesCS1A02G229000	2
TraesCS5D02G360900	2	Histone H4
TraesCS1D02G261900	2
TraesCS3A02G134000	2	Histone H3
TraesCS1A02G287800	2
TraesCS5D02G354200	2	Histone H4
TraesCS7B02G394900	2	Histone H2B
TraesCS5A02G353600	2
TraesCS1B02G048900	2	Histone H2A
TraesCS3A02G344700	2	ltp9.7d-A
TraesCS6B02G081800	2	Histone H3.2
TraesCS3B02G167700	2
TraesCS3A02G102500	2	Histone H2B
TraesCS6A02G062800	2
TraesCS6B02G082600	2	Histone H2B
TraesCS1D02G366300	2
TraesCS1B02G386400	2
TraesCS1A02G361700	2
TraesCS3D02G150300	2
TraesCS1A02G361900	2
TraesCS6A02G063100	2
TraesCS1B02G375900	2
TraesCS6B02G078900	2
TraesCS6B02G079000	2
TraesCS1D02G364200	2
TraesCS1A02G201300	2
TraesCS7D02G432000	2
TraesCS1D02G364400	2	Histone H4
TraesCS5D02G451300	2
TraesCS5A02G348500	2
TraesCS1D02G368000	2	Histone H4
TraesCS4D02G274000	2
TraesCS1A02G295400	2	Histone H4
TraesCS6D02G061700	2
TraesCS3D02G177100	2
TraesCS4A02G260400	2
TraesCS6A02G040400	2
TraesCS1B02G376500	2
TraesCS6B02G048600	2	Histone H2A
TraesCS1A02G363000	2
TraesCS5D02G354100	2	Histone H4
TraesCS1A02G359800	2
TraesCS1A02G262000	2
TraesCS3D02G340800	2	Histone H4
TraesCS1B02G386200	2
TraesCS6A02G034900	2
TraesCS4A02G057500	2
TraesCS1D02G373800	2	Histon H2B
TraesCS6D02G326800	2
TraesCS3A02G354300	2
TraesCS1A02G367900	2	Histon H2B
TraesCS6D02G145800	2
TraesCS6B02G049400	2
TraesCS3B02G089900	2
TraesCS4B02G204100	2	Histone H2A
TraesCS5D02G252700	2
TraesCS6A02G086200	2
TraesCS6D02G082800	2	Histone H3.2
TraesCS1A02G287700	2	Histone H4
TraesCS1B02G357600	2	Histone H2B
TraesCS3B02G410200	2
TraesCS6A02G099700	2
TraesCS6D02G063000	2	Histone H3.2
TraesCS3D02G075900	2
TraesCS6D02G040800	2
TraesCS7D02G477400	2	Histone H2B
TraesCS1D02G274300	2
TraesCS5B02G349000	2	Histone H4
TraesCS7D02G116600	2
TraesCS1B02G378700	2
TraesCS6B02G048500	2	Histone H2B
TraesCS1A02G388600	2	Histone H2B
TraesCS6A02G061500	2
TraesCS1B02G378600	2	Histone H3.2
TraesCS2D02G395400	2
TraesCS6B02G443800	2
TraesCS2A02G397700	2
TraesCS6B02G084700	2
TraesCS7B02G016700	2
TraesCS6D02G046600	2
TraesCS3D02G150200	2
TraesCS1A02G274300	2	Histone H3.2
TraesCS3A02G133900	2
TraesCS7A02G490900	2
TraesCS7B02G016000	2
TraesCS1D02G204700	2	Histone H4
TraesCS1D02G396600	2	Histone H2B
TraesCS6B02G084300	2
TraesCS7A02G119700	2
TraesCS6D02G063300	2
TraesCS5A02G051900	2	Histone H2B
TraesCS6B02G079200	2	Histone H4
TraesCS4A02G100400	2
TraesCS1B02G376700	2	Histone H3
TraesCS1A02G361600	2	Histone H2B
TraesCS7A02G491100	2
TraesCS6D02G106800	2
TraesCS6D02G040600	2	Histone H2B
TraesCS2B02G186000	2
TraesCS7D02G116800	2	Histone H3
TraesCS6A02G086400	2
TraesCS4A02G067800	2
TraesCS6B02G404400	2
TraesCS7D02G115400	2
TraesCS6B02G376900	2
TraesCS5D02G308500	2
TraesCS4A02G030300	2
TraesCS1B02G376400	2
TraesCS1B02G376300	2	Histone H3
TraesCS6D02G040300	2
TraesCS1B02G301100	2
TraesCS7A02G119400	2
TraesCS6A02G063400	2	Histone H3
TraesCS1A02G295700	2
TraesCS6D02G046400	2	Histone H2B
TraesCS4D02G205000	2
TraesCS6A02G034300	2	Histone H2A
TraesCS5B02G448500	2
TraesCS5A02G299500	2
TraesCS6A02G155800	2
TraesCS6B02G048800	2
TraesCS5A02G443900	2
TraesCS1D02G286600	2
TraesCS1D02G366600	2
TraesCS5A02G348000	2
TraesCS1D02G290200	2
TraesCS1A02G359900	2
TraesCS4B02G054200	2	Histone H2B
TraesCS6D02G062100	2
TraesCS6B02G048700	2
TraesCS3A02G075800	2
TraesCS6D02G040200	2	Histone H2B
TraesCS6D02G040700	2
TraesCS6D02G039900	2
TraesCS7A02G103900	2
TraesCS7B02G017400	2
TraesCS1D02G233000	2
TraesCS6A02G034800	2
TraesCS6D02G046200	2
TraesCS6A02G034500	2	Histone H2B
TraesCS3B02G167600	2
TraesCS6B02G049000	2
TraesCS6A02G062600	2
TraesCS7B02G016900	2
TraesCS1B02G378500	2
TraesCS6B02G082000	2
TraesCS3B02G299200	2	Histone H3
TraesCS6A02G055400	2
TraesCS3A02G102400	2
TraesCS7B02G408300	2
TraesCS7B02G394100	2
TraesCS3D02G338300	2	ltp9.7c
TraesCS7A02G102900	2
TraesCS6D02G385500	2
TraesCS1D02G290000	2
TraesCS7B02G394800	2
TraesCS4D02G205100	2
TraesCS4B02G225000	2	Histone H4
TraesCS1B02G301000	2
TraesCS6D02G107000	2	Histone H2A
TraesCS6B02G081600	2
TraesCS2A02G397600	2
TraesCS1B02G300800	2
TraesCS6D02G040500	2
TraesCS7A02G491000	2
TraesCS6A02G061600	2
TraesCS3B02G378900	2
TraesCS6A02G117200	2
TraesCS5B02G389100	2
TraesCS3D02G539300	2
TraesCS3D02G370500	2
TraesCS6B02G116000	2
TraesCS6D02G040400	2
TraesCS1A02G368000	2	Histone H2B
TraesCS2A02G214600	2
TraesCS6B02G288000	2
TraesCS6B02G078400	2	Histone H4
TraesCS5A02G462100	2
TraesCS1A02G291600	2
TraesCS6A02G117400	2
TraesCS7A02G552400	2	HMGB-A1
TraesCS3A02G534100	2
TraesCS6B02G082800	2
TraesCS1D02G373900	2
TraesCS3B02G114600	2
TraesCS6A02G034600	2	Histone H2A
TraesCS5D02G020000	2
TraesCS2D02G297000	2
TraesCS1D02G262000	2
TraesCS7D02G477300	2
TraesCS7B02G017000	2
TraesCS2A02G312400	2
TraesCS5A02G246200	2
TraesCS2B02G435200	2	Histone H4
TraesCS4A02G423800	2
TraesCS6D02G241500	2
TraesCS3B02G610800	2
TraesCS1B02G304700	2
TraesCS6A02G061300	2
TraesCS6B02G082200	2
TraesCS6B02G115800	2
TraesCS3A02G347200	2	Histone H4
TraesCS6B02G081900	2
TraesCS5B02G186900	2
TraesCS3A02G088800	2
TraesCS4B02G247500	2
TraesCS2B02G329300	2	Histone H2B
TraesCS5A02G216600	2
TraesCS6A02G401600	2
TraesCS6B02G145200	2
TraesCS4D02G054200	2
TraesCS6B02G049500	2
TraesCS5B02G215500	2	Histone H4
TraesCS1B02G376600	2
TraesCS2B02G415700	2
TraesCS1A02G291500	2
TraesCS5B02G301800	2	Histone H4
TraesCS1B02G297100	2
TraesCS1A02G291700	2
TraesCS7A02G142300	2
TraesCS2D02G395200	2
TraesCS5B02G473100	2
TraesCS7D02G246600	2	Histone H2A
TraesCS7D02G538400	2
TraesCS5B02G243500	2
TraesCS6D02G062300	2
TraesCS6B02G144900	2
TraesCS4A02G100100	2
TraesCS7B02G334600	2	Histone H4
TraesCS5B02G354800	2
TraesCS1D02G290100	2
TraesCS7D02G097600	2
TraesCS7B02G336900	2
TraesCS7B02G394500	2
TraesCS6A02G035200	2
TraesCS5D02G063200	2	Histone H2B
TraesCS7B02G408400	2
TraesCS1B02G378300	2
TraesCS1B02G300900	2
TraesCS4B02G275500	2
TraesCS1B02G357400	2
TraesCS5A02G443800	2
TraesCS4B02G204200	2
TraesCS7D02G158900	2
TraesCS7D02G116900	2
TraesCS7A02G501100	2
TraesCS2B02G415800	2
TraesCS6B02G084900	2
TraesCS7D02G428400	2
TraesCS1A02G229100	2
TraesCS7B02G394400	2
TraesCS6D02G062900	2
TraesCS4A02G030400	2
TraesCS1B02G387100	2
TraesCS2B02G399800	2	G1L4/ALOG-B4
TraesCS5B02G348900	2
TraesCS2B02G239600	2
TraesCS5D02G451200	2
TraesCS5A02G098300	2	Os12g53
TraesCS6B02G074000	2
TraesCS7B02G019000	2
TraesCS1B02G386500	2	Histon H2B
TraesCS7A02G442900	2
TraesCS7B02G394600	2
TraesCS7A02G438000	2
TraesCS6B02G055300	2
TraesCS1D02G081600	2
TraesCS1B02G283700	2
TraesCS5A02G352100	2
TraesCS7A02G437900	2
TraesCS3D02G348200	2
TraesCS6B02G058400	2	Histone H2A
TraesCS3B02G114400	2	TH153-B
TraesCS1D02G366500	2
TraesCS6A02G068900	2
TraesCS2A02G214700	2
TraesCS2A02G299100	2
TraesCS1B02G245200	2
TraesCS7D02G427900	2
TraesCS7D02G143500	2
TraesCS7B02G336700	2	Histone H2A
TraesCS5A02G444300	2
TraesCS6B02G198500	2	Histone H2A
TraesCS4A02G030500	2
TraesCS6D02G246300	2
TraesCS2B02G464500	2
TraesCS1B02G192500	2
TraesCS7D02G117100	2
TraesCS7B02G018100	2
TraesCS1A02G260500	2
TraesCS4A02G100300	2
TraesCS1B02G245300	2
TraesCS1B02G386600	2	Histone H2B
TraesCS6B02G084100	2
TraesCS1B02G276200	2
TraesCS1B02G154500	2
TraesCS7B02G336800	2
TraesCS5B02G448200	2
TraesCS5D02G359600	2
TraesCS5D02G474800	2
TraesCS1B02G271100	2
TraesCS4D02G205300	2
TraesCS7B02G337400	2
TraesCS1B02G386700	2
TraesCS5D02G452000	2
TraesCS5B02G058200	2
TraesCS7D02G488600	2
TraesCS1B02G376100	2
TraesCS6B02G078600	2
TraesCS2D02G220400	2
TraesCS5D02G194100	2
TraesCS5B02G533100	2
TraesCS6A02G040200	2
TraesCS6A02G035100	2
TraesCS5D02G110600	2	Os12g53
TraesCS6B02G049300	2
TraesCS2B02G411600	2
TraesCS1B02G376200	2
TraesCS4D02G246800	2
TraesCS6A02G176400	2	SRZ-A1
TraesCS6B02G082400	2
TraesCS6B02G048300	2
TraesCS3A02G357400	2
TraesCS6B02G209100	2	SRZ-B1
TraesCS1D02G260500	2
TraesCS6A02G380200	2
TraesCS4A02G055900	2
TraesCS6A02G038500	2
TraesCS7B02G063000	2
TraesCS2B02G492300	2
TraesCS5D02G211400	2
TraesCS2D02G310800	2
TraesCS4D02G042100	2
TraesCS3D02G088900	2
TraesCS6B02G295700	2
TraesCS2A02G397400	2
TraesCS5B02G449000	2
TraesCS2D02G220500	2	Histone H2A
TraesCS6B02G419000	2
TraesCS6A02G268600	2
TraesCS2D02G414900	2
TraesCS2A02G377500	2
TraesCS3B02G157800	2
TraesCS7A02G501000	2
TraesCS3D02G314600	2
TraesCS1A02G228800	2
TraesCS4A02G269500	2
TraesCS6A02G075200	2
TraesCS5B02G125600	2
TraesCS7A02G158300	2
TraesCS7D02G428300	2
TraesCS6D02G066700	2	CYP-D18-3
TraesCS6D02G364900	2
TraesCS1A02G132400	2	Histone H2A
TraesCS4B02G204400	2	Histone H2B
TraesCS7B02G341600	2
TraesCS5B02G457800	2
TraesCS3D02G342400	2
TraesCS2A02G318900	2
TraesCS7A02G051700	2
TraesCS5B02G064900	2
TraesCS4A02G099900	2
TraesCS5B02G203600	2
TraesCS5A02G455900	2
TraesCS7B02G337500	2
TraesCS3B02G390100	2
TraesCS4D02G245300	2	YAB-D4/DL
TraesCS4A02G421900	2
TraesCS7A02G438500	2
TraesCS4B02G277200	2
TraesCS1A02G228700	2
TraesCS5A02G497400	2
TraesCS2B02G415900	2
TraesCS1A02G258800	2
TraesCS7D02G118200	2
TraesCS7A02G204800	2
TraesCS7B02G230000	2
TraesCS7B02G014700	2
TraesCS3D02G266000	2
TraesCS5A02G126400	2
TraesCS1D02G153700	2	TAW1/G1L5/ALOG-D5
TraesCS7B02G017600	2
TraesCS4D02G246300	2
TraesCS5D02G133900	2
TraesCS6A02G061700	2
TraesCS7D02G307600	2
TraesCS7A02G119900	2
TraesCS4A02G341500	2
TraesCS5B02G412700	2
TraesCS1B02G244900	2
TraesCS5A02G204700	2
TraesCS4A02G421500	2
TraesCS7A02G329300	2	HMGB-A6
TraesCS7B02G405800	2
TraesCS4D02G225600	2	HIS-D4
TraesCS1A02G332500	2
TraesCS1A02G190400	2
TraesCS1A02G000500	2
TraesCS5D02G393900	2
TraesCS4A02G175400	2
TraesCS3B02G390000	2
TraesCS2A02G386200	2	YAB-A5
TraesCS5D02G020900	2
TraesCS3B02G350100	2
TraesCS3B02G095100	2
TraesCS1B02G396300	2
TraesCS4D02G345400	2
TraesCS3A02G179500	2
TraesCS7A02G147200	2
TraesCS4B02G350700	2
TraesCS7D02G488500	2
TraesCS3D02G351300	2
TraesCS4B02G064000	2	GIF-B3
TraesCS2D02G413200	2
TraesCS1D02G233200	2
TraesCS2D02G479900	2
TraesCS4A02G317400	2
TraesCS2A02G285600	2
TraesCS4D02G014700	2
TraesCS1A02G309700	2
TraesCS5B02G107700	2
TraesCS7D02G047500	2
TraesCS4A02G237600	2
TraesCS4B02G234400	2
TraesCS5A02G407800	2
TraesCS7B02G080300	2	VRT-B2
TraesCS6B02G082100	2
TraesCS1A02G360100	2
TraesCS6B02G082500	2
TraesCS7B02G394700	2
TraesCS5B02G439500	2
TraesCS4A02G402000	2
TraesCS5D02G444000	2
TraesCS5D02G192800	2
TraesCS3B02G028400	2
TraesCS2D02G431000	2
TraesCS1B02G017700	2
TraesCS1A02G340500	2
TraesCS2D02G157100	2
TraesCS2B02G382000	2	PCNA-B1
TraesCS1B02G097900	2
TraesCS2D02G284300	2
TraesCS2D02G413100	2
TraesCS3B02G288800	2	KELP-B
TraesCS6A02G035000	2
TraesCS7B02G142600	2
TraesCS5D02G100100	2
TraesCS4B02G082300	2
TraesCS4A02G250600	2	GIF-A3
TraesCS1B02G166100	2
TraesCS4B02G124600	2
TraesCS5D02G399800	2
TraesCS5A02G290100	2
TraesCS7B02G061300	2
TraesCS2B02G239700	2
TraesCS7D02G550800	2
TraesCS3B02G363200	2
TraesCS2A02G526500	2
TraesCS2B02G260800	2	Os7g1829
TraesCS4A02G058600	2
TraesCS5D02G322900	3	CYP-D78
TraesCS2D02G350700	3
TraesCS1D02G257800	3	GSTU-D16
TraesCS2A02G353400	3
TraesCS7B02G168800	3
TraesCS5A02G316600	3	CYP-A78
TraesCS1A02G258500	3	GSTU-A16
TraesCS1B02G269100	3	GSTU-B16
TraesCS3A02G398800	3
TraesCS1A02G418200	3	NL-A1
TraesCS3D02G031400	3
TraesCS5B02G317200	3	CYP-B78
TraesCS1B02G093600	3
TraesCS3A02G186500	3
TraesCS2B02G371300	3
TraesCS3B02G126500	3
TraesCS1A02G075000	3
TraesCS2B02G483100	3
TraesCS2D02G461400	3
TraesCS7D02G083300	3
TraesCS3D02G109700	3
TraesCS3A02G333000	3
TraesCS1D02G425900	3	NL-D1
TraesCS5D02G401700	3	SEP1-D6/MADS34/PAP2
TraesCS4D02G014400	3
TraesCS1B02G161100	3
TraesCS3A02G048000	3
TraesCS2D02G065700	3
TraesCS7D02G271100	3	CYP78A3-D
TraesCS1B02G317200	3
TraesCS2D02G230000	3
TraesCS6A02G109900	3
TraesCS3B02G536200	3
TraesCS6D02G198900	3
TraesCS5D02G353300	3
TraesCS2D02G268400	3	CASP-D1
TraesCS1A02G336100	3
TraesCS1B02G448200	3	NL-B1
TraesCS3B02G034100	3
TraesCS5D02G171900	3
TraesCS7A02G098200	3	ATP-A9
TraesCS3B02G021500	3
TraesCS3A02G107900	3
TraesCS3A02G121700	3
TraesCS3A02G188400	3
TraesCS3A02G107200	3
TraesCS5A02G167500	3
TraesCS3A02G314300	3	AG-A2
TraesCS1D02G262500	3
TraesCS5A02G208000	3	ATP-A9
TraesCS6D02G091600	3
TraesCS5D02G298200	3
TraesCS4D02G227400	3
TraesCS3D02G392800	3
TraesCS5A02G462700	3
TraesCS4B02G197900	3
TraesCS1B02G286900	3
TraesCS7A02G313100	3	GapC-A3
TraesCS6A02G220800	3	RPA-A2
TraesCS7B02G207300	3
TraesCS7A02G203900	3
TraesCS2D02G488600	3
TraesCS1B02G213900	3
TraesCS7A02G246500	3	SPL-A14/WFP-A
TraesCS6A02G379000	3
TraesCS7D02G410300	3
TraesCS1B02G428900	3
TraesCS2B02G171400	3
TraesCS5D02G268000	3	HSP-D9-2
TraesCS7A02G102400	3
TraesCS2A02G403100	3	AGO-A1
TraesCS2B02G559200	3
TraesCS1A02G170100	3
TraesCS5B02G474000	3
TraesCS7B02G263600	3
TraesCS2D02G442500	3
TraesCS4A02G405500	3
TraesCS2D02G425700	3
TraesCS1D02G165400	3
TraesCS2A02G067400	3
TraesCS1A02G243300	3
TraesCS7B02G303900	3
TraesCS7A02G283500	3
TraesCS7B02G438000	3
TraesCS7A02G095900	3
TraesCS2B02G142000	3
TraesCS3D02G055600	3
TraesCS6D02G267300	3
TraesCS3D02G190400	3
TraesCS4B02G267600	3
TraesCS4D02G020300	3
TraesCS6A02G208300	3
TraesCS2D02G378500	3
TraesCS3B02G399200	3
TraesCS5A02G265900	3	SPL-A17
TraesCS2A02G257000	3
TraesCS2A02G427700	3
TraesCS2A02G458800	3
TraesCS1B02G279500	3
TraesCS6B02G417700	3
TraesCS5D02G270400	3
TraesCS7B02G213300	3	GapC-B3
TraesCS4D02G008300	3
TraesCS1A02G143700	3
TraesCS2B02G399300	3
TraesCS3B02G047700	3
TraesCS1D02G447100	3
TraesCS7B02G236500	4
TraesCS2A02G443400	4
TraesCS2D02G442600	4
TraesCS4B02G305200	4
TraesCS1B02G362600	4
TraesCS2D02G473700	4	ROC-D2
TraesCS3D02G140300	4
TraesCS6D02G129400	4	ALOG-D1
TraesCS7B02G367400	4	G1L2/ALOG-B2
TraesCS1D02G343400	4	PEL-D3
TraesCS3B02G485700	4
TraesCS1D02G350900	4
TraesCS2A02G269400	4	CASP-A1
TraesCS7A02G051300	4
TraesCS6A02G139700	4	ALOG-A1
TraesCS2B02G375100	4
TraesCS4A02G285700	4
TraesCS4B02G297500	4	ONI-B1
TraesCS2B02G363300	4
TraesCS1D02G262900	4	GELP-D67
TraesCS7A02G208100	4
TraesCS6A02G386000	4
TraesCS2D02G343300	4
TraesCS2B02G124200	4
TraesCS3A02G314100	4	M-A5
TraesCS4D02G296400	4	ONI-D1
TraesCS1A02G299500	4
TraesCS4A02G007400	4	ONI-A1
TraesCS7A02G051600	4
TraesCS7A02G300500	4
TraesCS4A02G293100	4
TraesCS5B02G078900	4
TraesCS1D02G420600	4
TraesCS2B02G250000	4
TraesCS6D02G344100	4
TraesCS1D02G167800	4
TraesCS2A02G364000	4
TraesCS1D02G335200	4
TraesCS1B02G290400	4
TraesCS5B02G112200	4
TraesCS2A02G195500	4
TraesCS1D02G264100	4
TraesCS5A02G104000	4
TraesCS5B02G149300	4
TraesCS7D02G262500	4
TraesCS2D02G277700	4
TraesCS6A02G263000	4	SOFL-A5
TraesCS6D02G220400	4	YAB-D4
TraesCS7A02G396700	4
TraesCS2A02G388900	4
TraesCS4D02G241900	4
TraesCS1A02G013600	4
TraesCS4D02G021700	4
TraesCS2A02G244000	4
TraesCS7D02G453600	4
TraesCS1A02G330100	4
TraesCS1D02G414600	4
TraesCS4B02G024100	4
TraesCS3D02G253300	4
TraesCS2B02G497500	4	ROC-B2
TraesCS1D02G118100	4
TraesCS3B02G537400	4
TraesCS6B02G425000	4

### Sheet: LP
Supplementary Table 4b: Full list of genes assigned to pseudotime expression profiles in LP trajectories.
Gene ID	Psudotime profile	Gene name
TraesCS1A02G041400	1
TraesCS1B02G034000	1
TraesCS1D02G027300	1
TraesCS1D02G027400	1
TraesCS5A02G262500	1
TraesCS2A02G461300	1
TraesCS1B02G276200	1
TraesCS5D02G458300	1
TraesCS2D02G026900	1
TraesCS5D02G010000	1
TraesCS2B02G474700	1
TraesCS6A02G076800	1
TraesCS1B02G035100	1
TraesCS2B02G100800	1
TraesCS2A02G532000	1
TraesCS4A02G245100	1	ARP-A1
TraesCS4D02G069100	1	ARP-D1
TraesCS5A02G208000	1	ATP-A9
TraesCS2A02G467100	1	bZIP-A24
TraesCS2B02G489900	1	bZIP-B24
TraesCS2D02G467100	1	bZIP-D24
TraesCS7A02G276400	1	CAB-A1
TraesCS1A02G403300	1	CAB-A2
TraesCS5A02G350600	1	CAB-A3
TraesCS1B02G432700	1	CAB-B2
TraesCS5B02G353200	1	CAB-B3
TraesCS7D02G276300	1	CAB-D1
TraesCS1D02G411300	1	CAB-D2
TraesCS5D02G357600	1	CAB-D3
TraesCS2B02G483000	1	CR-B7
TraesCS5B02G317200	1	CYP-B78
TraesCS5D02G322900	1	CYP-D78
TraesCS6B02G274600	1	DjA-B1
TraesCS7D02G088100	1	ENOD-D93
TraesCS4A02G206400	1	FBA-A4
TraesCS4D02G107400	1	FBA-D4
TraesCS7A02G325400	1	FD-A1
TraesCS7B02G226100	1	FD-B1
TraesCS7D02G322000	1	FD-D1
TraesCS1D02G168700	1	FGL-D1
TraesCS1A02G320200	1	GH3-4
TraesCS3A02G161000	1	GLK-A2
TraesCS3B02G191600	1	GLK-B2
TraesCS3B02G490600	1	GSTF-B4
TraesCS1B02G042200	1	MT-B2b
TraesCS1D02G034800	1	MT-D2b
TraesCS4B02G347400	1	NACA-B2
TraesCS4A02G400600	1	NPP-A1
TraesCS7D02G190900	1	Os3g4366
TraesCS3A02G363700	1	P5CS-A2
TraesCS7A02G000400	1	PC-A1
TraesCS6A02G096300	1	PDB-A1
TraesCS1B02G277500	1	PGSIP-B1
TraesCS7A02G190600	1	PIN-A1
TraesCS2A02G407700	1	PIP1;3-A
TraesCS2B02G425600	1	PIP1;3-B
TraesCS2D02G404800	1	PIP1;3-D
TraesCS2D02G079600	1	Ppd-D1
TraesCS2D02G583000	1	PRX-D62
TraesCS2B02G487400	1	PsaB
TraesCS2D02G253200	1	PsaK-D
TraesCS2A02G254600	1	PsbP-A
TraesCS2B02G267500	1	PsbP-B
TraesCS7A02G314100	1	PsbY-A
TraesCS4A02G345900	1	PSKR-A2
TraesCS5A02G165400	1	RBCS-A1
TraesCS5B02G162800	1	RBCS-B1
TraesCS5D02G169600	1	RBCS-D1
TraesCS1B02G458000	1	RSP-B1
TraesCS7B02G278200	1	THI-B1
TraesCS4A02G410800	1	TIP1;1-A
TraesCS4B02G310900	1	TIP1;1-B
TraesCS4D02G308800	1	TIP1;1-D
TraesCS7A02G331300	1	TIP2;3-A
TraesCS7D02G339600	1	TIP2;3-D
TraesCS1A02G337500	1	ycf68-A
TraesCS1B02G033800	1
TraesCS2B02G483100	1
TraesCS2A02G252600	1
TraesCS2B02G272300	1
TraesCS2D02G112000	1
TraesCS4A02G499500	1
TraesCS2B02G130300	1
TraesCS3B02G523500	1
TraesCS7D02G000300	1
TraesCS2B02G240000	1
TraesCS1B02G033900	1
TraesCS3B02G344200	1
TraesCS3D02G309400	1
TraesCS2D02G220800	1
TraesCS3A02G321900	1
TraesCS2A02G111300	1
TraesCS6A02G086300	1
TraesCS6B02G390600	1
TraesCS6B02G115900	1
TraesCS5A02G322500	1
TraesCS2A02G114400	1
TraesCS5B02G088200	1
TraesCS2D02G255100	1
TraesCS1D02G412300	1
TraesCS2A02G215000	1
TraesCS5B02G466700	1
TraesCS6A02G358100	1
TraesCS2A02G247300	1
TraesCS5B02G527100	1
TraesCS2D02G294300	1
TraesCS5D02G169900	1
TraesCS2B02G340300	1
TraesCS2B02G270300	1
TraesCS5B02G162600	1
TraesCS4D02G109500	1
TraesCS1D02G400100	1
TraesCS2B02G233400	1
TraesCS4B02G089500	1
TraesCS2D02G583100	1
TraesCS2D02G209900	1
TraesCS3D02G415300	1
TraesCS4A02G226900	1
TraesCS2D02G320900	1
TraesCS1A02G041300	1
TraesCS5B02G496000	1
TraesCS2B02G312600	1
TraesCS1D02G022000	1
TraesCS2A02G461200	1
TraesCS3B02G186500	1
TraesCS1D02G071400	1
TraesCS1B02G451100	1
TraesCS2D02G461400	1
TraesCS1A02G350200	1
TraesCS1D02G027900	1
TraesCS2D02G248400	1
TraesCS2A02G204800	1
TraesCS5A02G482800	1
TraesCS4B02G173700	1
TraesCS7A02G404300	1
TraesCS1D02G428200	1
TraesCS6B02G122200	1
TraesCS1D02G353100	1
TraesCS4B02G184400	1
TraesCS4B02G014300	1
TraesCS6D02G152700	1
TraesCS4A02G120600	1
TraesCS2B02G234500	1
TraesCS5D02G010200	1
TraesCS2A02G187200	1
TraesCS1B02G404500	1
TraesCS5A02G437100	1
TraesCS7A02G238600	1
TraesCS2B02G220100	1
TraesCS2A02G342600	1
TraesCS2A02G296400	1
TraesCS5D02G265500	1
TraesCS5B02G088100	1
TraesCS2B02G133500	1
TraesCS5D02G526300	1
TraesCS6D02G340700	1
TraesCS1B02G364500	1
TraesCS7D02G095900	1
TraesCS5D02G228200	1
TraesCS7D02G397700	1
TraesCS2A02G206200	1
TraesCS5A02G445500	1
TraesCS1B02G388200	1
TraesCS2D02G200700	1
TraesCS3D02G194300	1
TraesCS3A02G052700	1
TraesCS5A02G165700	1
TraesCS4B02G112000	1
TraesCS1D02G327200	1
TraesCS6D02G079900	1
TraesCS3B02G219700	1
TraesCS2D02G214700	1
TraesCS2D02G483100	1
TraesCS2A02G130900	1
TraesCS2A02G327600	1
TraesCS3A02G522100	1
TraesCS6A02G159800	1
TraesCS4B02G158900	1
TraesCS5D02G425200	1
TraesCS5D02G496400	1
TraesCS3B02G061700	1
TraesCS7D02G087700	1
TraesCS3B02G455100	1
TraesCS2D02G115200	1
TraesCS2A02G256400	1
TraesCS3B02G187700	1
TraesCS1A02G365200	1
TraesCS7A02G227100	1
TraesCS2D02G132500	1
TraesCS5A02G256900	1
TraesCS6D02G079700	1
TraesCS7D02G227300	1
TraesCS5B02G227900	1
TraesCS4D02G086400	1
TraesCS2B02G152600	1
TraesCS2D02G583200	1
TraesCS6D02G286900	1
TraesCS5B02G417400	1
TraesCS2B02G301600	1
TraesCS2A02G450500	1
TraesCS3A02G419700	1
TraesCS5B02G322900	1
TraesCS4A02G130800	1
TraesCS4D02G185400	1
TraesCS5A02G402600	1
TraesCS4D02G012500	1
TraesCS5D02G425100	1
TraesCS6B02G102900	1
TraesCS5B02G407400	1
TraesCS6A02G093300	1
TraesCS3B02G186100	1
TraesCS1A02G392000	1
TraesCS2D02G352900	1
TraesCS5A02G414400	1
TraesCS1B02G420100	1
TraesCS1B02G374500	1
TraesCS5B02G515100	1
TraesCS5A02G229300	1
TraesCS7D02G088500	1
TraesCS6B02G336300	1
TraesCS5A02G191000	1
TraesCS6B02G387500	1
TraesCS7A02G092700	1
TraesCS3B02G192400	1
TraesCS5A02G495100	1
TraesCS3D02G523300	1
TraesCS6A02G354500	1
TraesCS5D02G008300	1
TraesCS3A02G191700	1
TraesCS6D02G291600	1
TraesCS1D02G180000	1
TraesCS5D02G238300	1
TraesCS4A02G119000	1
TraesCS2A02G571500	1
TraesCS1D02G179900	1
TraesCS7D02G010100	1
TraesCS5D02G464800	1
TraesCS7B02G303900	1
TraesCS2B02G482600	1
TraesCS2A02G355400	1
TraesCS2D02G450100	1
TraesCS2B02G342200	1
TraesCS2D02G390200	1
TraesCS6A02G307700	1
TraesCS1D02G183000	1
TraesCS2A02G207900	1
TraesCS5D02G200000	1
TraesCS1D02G362700	1
TraesCS4D02G319400	1
TraesCS4A02G299100	1
TraesCS4A02G357400	1
TraesCS2A02G421100	1
TraesCS2A02G284500	1
TraesCS4B02G185500	1
TraesCS6D02G280900	1
TraesCS2D02G230000	1
TraesCS5D02G560000	1
TraesCS6B02G024500	1
TraesCS4A02G169100	1
TraesCS3D02G419200	1
TraesCS2B02G126400	1
TraesCS6A02G068900	1
TraesCS4D02G175900	1
TraesCS5B02G256400	1
TraesCS3D02G168600	1
TraesCS5D02G188400	1
TraesCS1B02G186300	1
TraesCS3D02G374200	1
TraesCS1A02G041500	1
TraesCS3A02G381000	1
TraesCS2A02G453400	1
TraesCS4D02G342400	1
TraesCS1B02G382700	1
TraesCS7B02G114100	1
TraesCS1D02G410200	1
TraesCS7B02G103600	1
TraesCS6B02G037800	1
TraesCS4D02G319600	1
TraesCS7A02G206700	1
TraesCS4A02G270800	1
TraesCS5D02G559400	1
TraesCS4B02G043300	1
TraesCS5B02G107400	1
TraesCS7D02G010200	1
TraesCS3D02G478600	1
TraesCS6D02G232600	1
TraesCS6A02G312200	1
TraesCS2B02G200500	1
TraesCS2A02G297500	1
TraesCS2A02G484100	1
TraesCS5B02G131500	1
TraesCS5A02G495400	1
TraesCS2B02G372900	1
TraesCS7D02G255400	1
TraesCS2D02G584400	1
TraesCS7A02G091800	1
TraesCS3A02G522900	1
TraesCS2D02G572300	1
TraesCS5D02G412600	1
TraesCS2B02G472100	1
TraesCS5D02G329200	1
TraesCS1B02G431500	1
TraesCS1A02G325600	1
TraesCS2A02G571300	1
TraesCS6B02G191500	1
TraesCS7B02G192500	1
TraesCS3D02G058000	1
TraesCS5B02G184700	1
TraesCS4B02G323000	1
TraesCS1D02G034700	1
TraesCS3D02G325100	1
TraesCS1B02G338800	1
TraesCS5D02G020900	1
TraesCS2A02G461500	1
TraesCS2D02G136200	1
TraesCS3B02G413700	1
TraesCS7A02G520100	1
TraesCS2A02G134000	1
TraesCS7D02G267000	1
TraesCS7D02G209600	1
TraesCS5B02G043500	1
TraesCS1A02G384600	1
TraesCS3D02G336300	1
TraesCS1D02G181100	1
TraesCS2D02G284400	1
TraesCS3B02G186000	1
TraesCS6A02G250800	1
TraesCS1B02G332400	1
TraesCS6D02G193000	1
TraesCS2A02G240000	1
TraesCS5B02G275700	1
TraesCS3A02G215700	1
TraesCS2B02G200400	1
TraesCS2D02G295500	1
TraesCS4A02G071100	1
TraesCS5A02G066100	1
TraesCS1A02G357900	1
TraesCS4B02G234600	1
TraesCS5A02G516100	1
TraesCS5A02G054700	1
TraesCS4A02G063800	1
TraesCS1A02G400500	1
TraesCS2B02G079300	1
TraesCS7A02G369700	1
TraesCS7D02G255000	1
TraesCS6D02G089000	1
TraesCS5D02G422800	1
TraesCS2B02G330500	1
TraesCS2A02G263300	1
TraesCS3B02G215500	1
TraesCS7A02G071600	1
TraesCS2B02G528300	1
TraesCS5A02G276300	1
TraesCS3A02G226800	1
TraesCS2D02G080000	1
TraesCS2B02G440200	1
TraesCS2D02G108900	1
TraesCS7D02G199700	1
TraesCS2B02G148400	1
TraesCS2A02G199600	1
TraesCS7A02G359300	1
TraesCS2D02G563600	1
TraesCS6B02G197100	1
TraesCS5B02G516000	1
TraesCS4B02G144200	1
TraesCS7D02G255100	1
TraesCS3D02G224800	1
TraesCS2D02G582900	1
TraesCS5D02G094400	2
TraesCS5D02G451300	2
TraesCS3D02G177100	2
TraesCS5A02G443800	2
TraesCS5A02G450000	2
TraesCS7B02G394500	2
TraesCS5B02G449000	2
TraesCS6B02G055300	2
TraesCS5A02G555500	2
TraesCS6D02G235400	2
TraesCS7B02G236500	2
TraesCS7A02G475900	2
TraesCS4B02G275500	2
TraesCS5D02G452000	2
TraesCS5B02G107700	2
TraesCS4A02G055900	2
TraesCS3D02G140300	2
TraesCS7D02G119400	2
TraesCS2B02G399800	2	G1L4/ALOG-B4
TraesCS6B02G243700	2	GAPC-B6
TraesCS1D02G262900	2	GELP-D67
TraesCS1D02G373800	2	Histon H2B
TraesCS1A02G367900	2	Histon H2B
TraesCS1B02G386500	2	Histon H2B
TraesCS1A02G038200	2	Histone H2A
TraesCS1A02G038100	2	Histone H2A
TraesCS1D02G039800	2	Histone H2A
TraesCS4B02G204100	2	Histone H2A
TraesCS1D02G039900	2	Histone H2A
TraesCS6D02G107000	2	Histone H2A
TraesCS1B02G048900	2	Histone H2A
TraesCS6A02G034300	2	Histone H2A
TraesCS7D02G246600	2	Histone H2A
TraesCS1A02G132400	2	Histone H2A
TraesCS6B02G058400	2	Histone H2A
TraesCS6B02G048600	2	Histone H2A
TraesCS7B02G336700	2	Histone H2A
TraesCS6A02G034600	2	Histone H2A
TraesCS6B02G198500	2	Histone H2A
TraesCS2D02G220500	2	Histone H2A
TraesCS3D02G099000	2	Histone H2B
TraesCS6B02G049100	2	Histone H2B
TraesCS7B02G394900	2	Histone H2B
TraesCS5A02G051900	2	Histone H2B
TraesCS3A02G102500	2	Histone H2B
TraesCS1A02G388600	2	Histone H2B
TraesCS1D02G396600	2	Histone H2B
TraesCS1A02G361600	2	Histone H2B
TraesCS6B02G082600	2	Histone H2B
TraesCS6B02G048500	2	Histone H2B
TraesCS1B02G357600	2	Histone H2B
TraesCS7D02G477400	2	Histone H2B
TraesCS6D02G046400	2	Histone H2B
TraesCS6D02G040200	2	Histone H2B
TraesCS6A02G034500	2	Histone H2B
TraesCS2B02G329300	2	Histone H2B
TraesCS6D02G040600	2	Histone H2B
TraesCS5D02G063200	2	Histone H2B
TraesCS1A02G368000	2	Histone H2B
TraesCS4B02G054200	2	Histone H2B
TraesCS4B02G204400	2	Histone H2B
TraesCS1A02G261900	2	Histone H3
TraesCS3A02G134000	2	Histone H3
TraesCS6A02G063400	2	Histone H3
TraesCS1B02G376300	2	Histone H3
TraesCS1B02G376700	2	Histone H3
TraesCS7D02G116800	2	Histone H3
TraesCS3B02G299200	2	Histone H3
TraesCS1B02G245000	2	Histone H3.2
TraesCS3A02G377400	2	Histone H3.2
TraesCS1B02G378600	2	Histone H3.2
TraesCS6B02G081800	2	Histone H3.2
TraesCS6D02G063000	2	Histone H3.2
TraesCS6D02G082800	2	Histone H3.2
TraesCS1A02G274300	2	Histone H3.2
TraesCS4B02G225000	2	Histone H4
TraesCS7B02G334600	2	Histone H4
TraesCS6B02G078200	2	Histone H4
TraesCS6A02G055000	2	Histone H4
TraesCS5D02G354200	2	Histone H4
TraesCS5D02G354700	2	Histone H4
TraesCS5D02G360900	2	Histone H4
TraesCS5A02G347900	2	Histone H4
TraesCS1A02G287700	2	Histone H4
TraesCS5D02G354100	2	Histone H4
TraesCS1B02G380200	2	Histone H4
TraesCS1D02G364400	2	Histone H4
TraesCS1D02G368000	2	Histone H4
TraesCS6B02G079200	2	Histone H4
TraesCS3D02G340800	2	Histone H4
TraesCS1A02G295400	2	Histone H4
TraesCS6B02G078400	2	Histone H4
TraesCS1D02G204700	2	Histone H4
TraesCS5B02G301800	2	Histone H4
TraesCS5B02G349000	2	Histone H4
TraesCS5B02G215500	2	Histone H4
TraesCS2B02G435200	2	Histone H4
TraesCS3A02G347200	2	Histone H4
TraesCS7A02G552400	2	HMGB-A1
TraesCS7A02G329300	2	HMGB-A6
TraesCS3D02G338300	2	ltp9.7c
TraesCS3A02G344700	2	ltp9.7d-A
TraesCS2B02G260800	2	Os7g1829
TraesCS2D02G241800	2	Os7g1829
TraesCS5D02G110600	2	Os12g53
TraesCS5A02G098300	2	Os12g53
TraesCS2D02G378900	2	OsG1L4/ALOG-D4
TraesCS6B02G393300	2	RPL-B39
TraesCS6A02G176400	2	SRZ-A1
TraesCS6B02G209100	2	SRZ-B1
TraesCS1D02G153700	2	TAW1/G1L5/ALOG-D5
TraesCS3B02G114400	2	TH153-B
TraesCS1B02G049100	2
TraesCS1B02G378400	2
TraesCS1A02G360200	2
TraesCS1D02G261900	2
TraesCS1B02G297200	2
TraesCS1D02G366400	2
TraesCS5B02G349900	2
TraesCS6A02G055200	2
TraesCS1D02G286700	2
TraesCS6A02G059000	2
TraesCS1A02G360000	2
TraesCS1D02G364600	2
TraesCS6B02G288000	2
TraesCS1A02G287800	2
TraesCS1D02G364200	2
TraesCS1A02G361900	2
TraesCS3B02G167700	2
TraesCS1B02G386400	2
TraesCS1A02G361700	2
TraesCS6B02G079000	2
TraesCS5B02G356200	2
TraesCS1D02G366300	2
TraesCS5A02G348500	2
TraesCS6A02G061500	2
TraesCS1A02G359800	2
TraesCS4D02G274000	2
TraesCS5B02G349100	2
TraesCS6B02G049400	2
TraesCS4A02G057500	2
TraesCS6D02G241500	2
TraesCS5A02G353600	2
TraesCS3B02G410200	2
TraesCS6B02G078900	2
TraesCS6D02G106800	2
TraesCS1B02G375900	2
TraesCS1A02G229000	2
TraesCS4A02G260400	2
TraesCS1B02G386200	2
TraesCS6D02G046600	2
TraesCS5D02G252700	2
TraesCS6A02G155800	2
TraesCS6A02G062800	2
TraesCS6D02G326800	2
TraesCS1D02G366600	2
TraesCS3B02G089900	2
TraesCS3D02G075900	2
TraesCS5A02G348000	2
TraesCS3A02G075800	2
TraesCS1B02G378300	2
TraesCS3A02G354300	2
TraesCS7A02G119400	2
TraesCS6D02G061700	2
TraesCS2B02G186000	2
TraesCS6A02G099700	2
TraesCS2D02G395400	2
TraesCS1D02G274300	2
TraesCS6A02G034900	2
TraesCS7D02G116600	2
TraesCS4A02G100400	2
TraesCS1A02G001400	2
TraesCS6D02G145800	2
TraesCS1B02G378700	2
TraesCS6A02G040400	2
TraesCS5D02G308500	2
TraesCS5A02G443900	2
TraesCS7A02G119700	2
TraesCS7D02G432000	2
TraesCS1A02G363000	2
TraesCS6A02G086400	2
TraesCS4A02G030300	2
TraesCS6A02G063100	2
TraesCS6B02G443800	2
TraesCS2A02G312400	2
TraesCS1A02G201300	2
TraesCS7A02G103900	2
TraesCS6D02G040700	2
TraesCS7A02G490900	2
TraesCS1A02G262000	2
TraesCS6A02G117400	2
TraesCS7A02G102900	2
TraesCS1A02G291600	2
TraesCS6D02G040800	2
TraesCS5A02G246200	2
TraesCS6A02G086200	2
TraesCS5B02G448500	2
TraesCS1A02G000400	2
TraesCS1A02G000900	2
TraesCS7B02G017400	2
TraesCS7D02G477300	2
TraesCS3D02G150300	2
TraesCS6A02G034800	2
TraesCS1B02G301100	2
TraesCS1A02G295700	2
TraesCS7D02G115400	2
TraesCS6B02G404400	2
TraesCS7B02G016000	2
TraesCS1B02G376500	2
TraesCS6A02G062600	2
TraesCS1D02G286600	2
TraesCS7B02G016700	2
TraesCS6A02G055400	2
TraesCS7A02G491100	2
TraesCS1B02G376400	2
TraesCS3A02G102400	2
TraesCS6B02G376900	2
TraesCS7B02G017000	2
TraesCS6B02G048700	2
TraesCS6D02G040400	2
TraesCS3A02G133900	2
TraesCS1D02G373900	2
TraesCS6D02G063300	2
TraesCS7B02G394100	2
TraesCS6B02G081900	2
TraesCS3A02G534100	2
TraesCS6D02G039900	2
TraesCS7B02G408300	2
TraesCS6B02G048800	2
TraesCS7B02G394800	2
TraesCS1B02G154500	2
TraesCS6B02G084700	2
TraesCS3D02G539300	2
TraesCS1D02G233000	2
TraesCS1A02G291500	2
TraesCS1B02G376600	2
TraesCS6B02G144900	2
TraesCS3B02G378900	2
TraesCS4A02G067800	2
TraesCS3D02G150200	2
TraesCS1B02G378500	2
TraesCS6B02G082000	2
TraesCS6D02G062100	2
TraesCS1D02G290200	2
TraesCS2A02G397600	2
TraesCS6B02G084300	2
TraesCS1B02G357400	2
TraesCS7D02G538400	2
TraesCS5B02G186900	2
TraesCS6B02G115800	2
TraesCS2B02G415700	2
TraesCS7D02G116900	2
TraesCS6B02G049000	2
TraesCS1A02G291700	2
TraesCS6B02G145200	2
TraesCS2B02G239700	2
TraesCS6D02G062300	2
TraesCS5B02G243500	2
TraesCS5B02G448200	2
TraesCS6A02G117200	2
TraesCS7A02G491000	2
TraesCS1B02G300800	2
TraesCS3D02G370500	2
TraesCS5D02G474800	2
TraesCS6B02G116000	2
TraesCS5A02G462100	2
TraesCS1D02G290000	2
TraesCS1D02G262000	2
TraesCS6D02G040300	2
TraesCS1A02G359900	2
TraesCS6D02G385500	2
TraesCS5A02G216600	2
TraesCS3B02G114600	2
TraesCS2A02G397700	2
TraesCS4A02G423800	2
TraesCS5A02G299500	2
TraesCS5B02G473100	2
TraesCS6B02G084100	2
TraesCS3B02G610800	2
TraesCS4A02G100100	2
TraesCS7A02G437900	2
TraesCS2A02G299100	2
TraesCS6A02G401600	2
TraesCS6B02G049500	2
TraesCS4B02G247500	2
TraesCS7B02G016900	2
TraesCS5D02G451200	2
TraesCS7B02G336800	2
TraesCS3B02G167600	2
TraesCS2D02G297000	2
TraesCS6B02G117900	2
TraesCS2D02G395200	2
TraesCS6B02G082200	2
TraesCS1B02G297100	2
TraesCS1A02G001000	2
TraesCS1B02G301000	2
TraesCS4A02G100300	2
TraesCS7A02G438000	2
TraesCS5A02G444300	2
TraesCS7D02G488500	2
TraesCS1A02G001100	2
TraesCS1B02G304700	2
TraesCS2A02G214700	2
TraesCS6A02G061600	2
TraesCS4D02G205000	2
TraesCS7A02G142300	2
TraesCS1A02G000300	2
TraesCS4B02G204200	2
TraesCS3A02G088800	2
TraesCS6B02G048300	2
TraesCS6B02G081600	2
TraesCS1B02G192500	2
TraesCS3D02G348200	2
TraesCS6A02G253900	2
TraesCS7B02G394600	2
TraesCS3B02G157800	2
TraesCS4D02G205300	2
TraesCS6A02G061300	2
TraesCS6D02G040500	2
TraesCS7D02G428400	2
TraesCS3D02G342400	2
TraesCS5B02G348900	2
TraesCS7B02G336900	2
TraesCS1B02G283700	2
TraesCS1A02G229100	2
TraesCS6B02G049300	2
TraesCS6B02G082800	2
TraesCS7D02G143500	2
TraesCS6B02G078600	2
TraesCS7D02G097600	2
TraesCS2A02G214600	2
TraesCS7D02G488600	2
TraesCS7B02G019000	2
TraesCS6A02G040200	2
TraesCS7B02G408400	2
TraesCS1A02G000200	2
TraesCS7A02G501100	2
TraesCS6B02G084900	2
TraesCS2D02G220400	2
TraesCS3B02G395900	2
TraesCS5D02G211400	2
TraesCS6A02G035200	2
TraesCS1D02G366500	2
TraesCS7A02G442900	2
TraesCS7D02G117100	2
TraesCS5B02G064900	2
TraesCS5D02G194100	2
TraesCS5A02G352100	2
TraesCS6B02G419000	2
TraesCS7D02G427900	2
TraesCS1B02G386700	2
TraesCS6D02G046200	2
TraesCS7D02G158900	2
TraesCS4A02G099900	2
TraesCS4D02G054200	2
TraesCS6D02G062900	2
TraesCS2D02G361800	2
TraesCS4A02G030400	2
TraesCS6D02G364900	2
TraesCS6B02G082500	2
TraesCS4D02G205100	2
TraesCS1B02G300900	2
TraesCS2B02G492300	2
TraesCS7B02G060000	2
TraesCS5B02G203600	2
TraesCS5B02G354800	2
TraesCS4A02G421900	2
TraesCS7B02G230000	2
TraesCS5B02G389100	2
TraesCS1B02G376100	2
TraesCS7D02G428300	2
TraesCS1D02G081600	2
TraesCS3A02G357400	2
TraesCS6B02G356000	3	ACO-B1
TraesCS6B02G356200	3	ACO-B2
TraesCS2A02G403100	3	AGO-A1
TraesCS5A02G316600	3	CYP-A78
TraesCS6D02G066700	3	CYP-D18-3
TraesCS2B02G250900	3	GLW7/SPL-B13
TraesCS2B02G244400	3	GOS-B2
TraesCS2D02G224400	3	GOS-D2
TraesCS1A02G258500	3	GSTU-A16
TraesCS1B02G269100	3	GSTU-B16
TraesCS1D02G257800	3	GSTU-D16
TraesCS5B02G258900	3	HSP-B9-2
TraesCS5D02G268000	3	HSP-D9-2
TraesCS5A02G382600	3	IAA-A13
TraesCS5D02G392000	3	IAA-D13
TraesCS1A02G418200	3	NL-A1
TraesCS7A02G286200	3	NUC-A1
TraesCS5D02G228900	3	SAMDC-D1
TraesCS5D02G273900	3	SPL-D17
TraesCS7B02G063400	3	SUS-B2
TraesCS7D02G159800	3	SUS-D2
TraesCS1B02G450500	3	Tdy-B1
TraesCS1D02G427900	3	Tdy-D1
TraesCS5B02G418100	3	TEF-B1
TraesCS1A02G420100	3	Tie-dyed1 (tdy1)
TraesCS2B02G570100	3	UBC-B3
TraesCS2D02G541400	3	UBC-D3
TraesCS5D02G094300	3
TraesCS6A02G407700	3
TraesCS6D02G042500	3
TraesCS2D02G335300	3
TraesCS5B02G087700	3
TraesCS2B02G354400	3
TraesCS1B02G329600	3
TraesCS5A02G077500	3
TraesCS6A02G036600	3
TraesCS7B02G181800	3
TraesCS7D02G290800	3
TraesCS6B02G430700	3
TraesCS5B02G457800	4
TraesCS5A02G086600	4
TraesCS7B02G143900	4	CUC-B3
TraesCS7D02G271100	4	CYP78A3-D
TraesCS5D02G460000	4	GRP-A1
TraesCS3B02G318300	4	MADS32-B
TraesCS3D02G284200	4	MADS32-D
TraesCS7A02G122000	4	MADS5/SEP1-A4
TraesCS1D02G425900	4	NL-D1
TraesCS5B02G092500	4	SVB-B1
TraesCS7B02G442800	4
TraesCS7B02G168800	4
TraesCS1B02G273100	4
TraesCS7A02G462400	4
TraesCS7D02G061900	4
TraesCS2D02G398300	4
TraesCS1B02G017700	4
TraesCS7D02G262500	4
TraesCS1D02G262500	4
TraesCS2B02G418900	4
