## Supplementary Table 5 for "Spatial transcriptomics identifies distinct domains regulating yield-related traits of the wheat ear"

### Sheet: Sheet1
Supplementary Table 5: Gene list for modules identified through co-expression network analysis in LP stage.
Module	Gene stable ID	Gene name	Gene description	Oryza sativa Japonica Group gene name	Oryza sativa Japonica Group gene stable ID	Hordeum vulgare gene name	Hordeum vulgare gene stable ID	Arabidopsis thaliana gene name	Arabidopsis thaliana gene stable ID
-1	TraesCS7D02G119400						HORVU.MOREX.r3.2HG0133750
-1	TraesCS1B02G087000						HORVU.MOREX.r3.2HG0133750
-1	TraesCS4A02G038100						HORVU.MOREX.r3.4HG0400620
-1	TraesCS5A02G555500						HORVU.MOREX.r3.2HG0133750
-1	TraesCS5A02G265900	SPL-A17	SQUAMOSA-promoter binding protein-like (SPL) gene 17	OsSPL17	Os09g0491532		HORVU.MOREX.r3.5HG0490900
-1	TraesCS5B02G265600	SPL-B17	SQUAMOSA-promoter binding protein-like (SPL) gene 17	OsSPL17	Os09g0491532		HORVU.MOREX.r3.5HG0490900
-1	TraesCS5D02G273900	SPL-D17	SQUAMOSA-promoter binding protein-like (SPL) gene 17	OsSPL17	Os09g0491532		HORVU.MOREX.r3.5HG0490900
-1	TraesCS6A02G139700	ALOG-A1	ALOG transcription factors	OsG1L1	Os02g0166800		HORVU.MOREX.r3.6HG0566830
1	TraesCS1D02G027300
1	TraesCS1A02G041400
1	TraesCS1D02G027400
1	TraesCS1B02G276200						HORVU.MOREX.r3.1HG0067070
1	TraesCS2A02G461300
1	TraesCS1B02G034000
1	TraesCS4A02G345900	PSKR-A2	phytosulfokine receptor kinase		Os07g0107800		HORVU.MOREX.r3.5HG0531900	PSKR2	AT5G53890
1	TraesCS5D02G094400				Os12g0569200		HORVU.MOREX.r3.5HG0442020
1	TraesCS5A02G262500
1	TraesCS7A02G000400	PC-A1	Plastocyanin, chloroplast precursor	OsPC	Os06g0101600
1	TraesCS4A02G400600	NPP-A1	Purple acid phosphatase	NPP1	Os08g0531000
1	TraesCS2B02G267500	PsbP-B	photosystem II subunit P	PsbP	Os07g0141400			PSBP-2	AT2G30790
1	TraesCS1A02G337500	ycf68-A	Hypothetical chloroplast RF68				HORVU.MOREX.r3.UnG0766690
1	TraesCS2A02G350700	CHI-A	Putative basic chitinase	Cht5	Os04g0494100		HORVU.MOREX.r3.2HG0178010	CHI	AT2G43570
1	TraesCS7B02G278200	THI-B1	Thiamine thiazole synthase, chloroplastic	OsDR8	Os07g0529600			THI1	AT5G54770
1	TraesCS5D02G010000
1	TraesCS2D02G026900				Os04g0183500		HORVU.MOREX.r3.2HG0098970	AT4G34880	AT4G34880
1	TraesCS1B02G035100						HORVU.MOREX.r3.1HG0004290
1	TraesCS3B02G187800				Os12g0488300
1	TraesCS4B02G347400	NACA-B2	nascent polypeptide-associated complex subunit alpha-like protein 2		Os03g0121700		HORVU.MOREX.r3.4HG0412610	NACA2	AT3G49470
1	TraesCS1B02G034100						HORVU.MOREX.r3.1HG0004290
1	TraesCS3A02G435700	RPL-A27	Large ribosomal subunit protein bL27c	RPL27	Os01g0924000			RPL27	AT5G40950
1	TraesCS7A02G115300			OsGELP79	Os06g0157000		HORVU.MOREX.r3.7HG0654020
1	TraesCS2D02G434700	VMA-D10	V-type proton ATPase subunit G		Os04g0601700		HORVU.MOREX.r3.2HG0193410	VMA10	AT3G01390
1	TraesCS2A02G353100			OsFLA4	Os08g0490600		HORVU.MOREX.r3.2HG0178450	FLA1	AT5G55730
1	TraesCS2B02G483000	CR-B7	Cold-regulated 7				HORVU.MOREX.r3.2HG0195490
1	TraesCS1D02G411300	CAB-D2	Chlorophyll a-b binding protein, chloroplastic	CAB2R	Os01g0600900			CAB2	AT1G29920
1	TraesCS1D02G034800	MT-D2b	Metallothionein-like protein	OsMT2b	Os05g0111300		HORVU.MOREX.r3.1HG0005600
1	TraesCS2D02G253200	PsaK-D	Photosystem I protein-like protein	PsaK	Os07g0148900
1	TraesCS1D02G180500	psbM-D	Photosystem II PsbM
1	TraesCS3A02G143100	FT-A2	Flowering Locus T2	OsFTL1	Os01g0218500	FT2	HORVU.MOREX.r3.3HG0244930
2	TraesCS3A02G344700	ltp9.7d-A	Non-specific lipid-transfer protein	OsLTP1.2	Os01g0822900		HORVU.MOREX.r3.3HG0297690
2	TraesCS3D02G177100						HORVU.MOREX.r3.5HG0469560
2	TraesCS1A02G038200	Histone H2A	Histone H2A		Os05g0113900		HORVU.MOREX.r3.1HG0006650	HTA7	AT5G27670
2	TraesCS5D02G354700	Histone H4	Histone H4 variant TH011				HORVU.MOREX.r3.1HG0074490
2	TraesCS1B02G245000	Histone H3.2	Histone H3.2				HORVU.MOREX.r3.7HG0650980
2	TraesCS1A02G287700	Histone H4	Histone H4	OSJNBb0064P21.1	Os07g0549900		HORVU.MOREX.r3.6HG0604620
2	TraesCS3A02G377400	Histone H3.2	Histone H3.2				HORVU.MOREX.r3.7HG0658120
2	TraesCS5D02G354200	Histone H4	Histone H4				HORVU.MOREX.r3.5HG0502860
2	TraesCS5A02G347900	Histone H4	Histone H4 variant TH011
2	TraesCS6B02G049100	Histone H2B	Histone H2B
2	TraesCS1A02G038100	Histone H2A	Histone H2A		Os05g0113900		HORVU.MOREX.r3.1HG0006610	HTA7	AT5G27670
2	TraesCS6A02G055000	Histone H4	Histone H4
2	TraesCS6B02G078200	Histone H4	Histone H4 variant TH011
2	TraesCS6A02G063400	Histone H3	Histone H3				HORVU.MOREX.r3.7HG0654480
2	TraesCS1D02G364400	Histone H4	Histone H4 variant TH011	OSJNBb0064P21.1	Os07g0549900		HORVU.MOREX.r3.6HG0604620
2	TraesCS1A02G261900	Histone H3	Histone H3
2	TraesCS3A02G134000	Histone H3	Histone H3				HORVU.MOREX.r3.4HG0396710
2	TraesCS6D02G082800	Histone H3.2	Histone H3.2				HORVU.MOREX.r3.7HG0654410
2	TraesCS5D02G354100	Histone H4	Histone H4 variant TH011				HORVU.MOREX.r3.6HG0548670
2	TraesCS5A02G051900	Histone H2B	Histone H2B				HORVU.MOREX.r3.1HG0060260
2	TraesCS6B02G048500	Histone H2B	Histone H2B
2	TraesCS7B02G394900	Histone H2B	Histone H2B				HORVU.MOREX.r3.7HG0739460
2	TraesCS1B02G357600	Histone H2B	Histone H2B
2	TraesCS1A02G388600	Histone H2B	Histone H2B				HORVU.MOREX.r3.1HG0079250
2	TraesCS1A02G361600	Histone H2B	Histone H2B				HORVU.MOREX.r3.1HG0079250
2	TraesCS6D02G063000	Histone H3.2	Histone H3.2
2	TraesCS1D02G396600	Histone H2B	Histone H2B				HORVU.MOREX.r3.1HG0086120
2	TraesCS3A02G102500	Histone H2B	Histone H2B
2	TraesCS1B02G376300	Histone H3	Histone H3				HORVU.MOREX.r3.3HG0299820
2	TraesCS3D02G099000	Histone H2B	Histone H2B				HORVU.MOREX.r3.3HG0230970
2	TraesCS5D02G360900	Histone H4	Histone H4	OSJNBb0064P21.1	Os05g0466600
2	TraesCS1B02G048900	Histone H2A	Histone H2A		Os05g0113900		HORVU.MOREX.r3.1HG0006610	HTA7	AT5G27670
2	TraesCS4B02G204100	Histone H2A	Histone H2A		Os05g0113900		HORVU.MOREX.r3.4HG0387120	HTA7	AT5G27670
2	TraesCS1B02G378600	Histone H3.2	Histone H3.2				HORVU.MOREX.r3.7HG0730800
2	TraesCS1B02G380200	Histone H4	Histone H4
2	TraesCS1A02G132400	Histone H2A	Histone H2A		Os03g0162200		HORVU.MOREX.r3.1HG0036930	HTA8	AT2G38810
2	TraesCS3D02G340800	Histone H4	Histone H4				HORVU.MOREX.r3.7HG0672210	AT5G59690	AT5G59690
2	TraesCS6B02G082600	Histone H2B	Histone H2B
2	TraesCS6D02G040200	Histone H2B	Histone H2B
2	TraesCS1D02G039800	Histone H2A	Histone H2A		Os05g0113900		HORVU.MOREX.r3.1HG0006610	HTA7	AT5G27670
2	TraesCS6D02G107000	Histone H2A	Histone H2A		Os05g0113900		HORVU.MOREX.r3.6HG0558810	HTA7	AT5G27670
2	TraesCS6A02G034500	Histone H2B	Histone H2B
2	TraesCS6B02G079200	Histone H4	Histone H4	OSJNBb0064P21.1	Os07g0549900		HORVU.MOREX.r3.6HG0604620
2	TraesCS7D02G246600	Histone H2A	Histone H2A		Os03g0162200		HORVU.MOREX.r3.1HG0036930	HTA8	AT2G38810
2	TraesCS6B02G081800	Histone H3.2	Histone H3.2				HORVU.MOREX.r3.4HG0396710
2	TraesCS7B02G236500				Os01g0327500		HORVU.MOREX.r3.7HG0709610
2	TraesCS6B02G078400	Histone H4	Histone H4				HORVU.MOREX.r3.2HG0185840	AT5G59970	AT5G59970
2	TraesCS6D02G046400	Histone H2B	Histone H2B
2	TraesCS1B02G376700	Histone H3	Histone H3				HORVU.MOREX.r3.7HG0654460
2	TraesCS3D02G338300	ltp9.7c	Non-specific lipid-transfer protein	OsLTP1.2	Os01g0822900		HORVU.MOREX.r3.3HG0297690
2	TraesCS1D02G368000	Histone H4	Histone H4	OSJNBb0064P21.1	Os03g0119900		HORVU.MOREX.r3.1HG0072520
2	TraesCS5B02G301800	Histone H4	Histone H4
2	TraesCS6A02G034600	Histone H2A	Histone H2A		Os05g0113900		HORVU.MOREX.r3.6HG0543720	HTA7	AT5G27670
2	TraesCS3D02G140300				Os01g0201600		HORVU.MOREX.r3.3HG0243810
2	TraesCS5D02G451300			OSJNBa0052F07.24	Os03g0799000		HORVU.MOREX.r3.5HG0519970
2	TraesCS1A02G295400	Histone H4	Histone H4 variant TH011	OSJNBb0064P21.1	Os09g0553100
2	TraesCS1A02G368000	Histone H2B	Histone H2B				HORVU.MOREX.r3.1HG0079250
2	TraesCS7D02G477400	Histone H2B	Histone H2B				HORVU.MOREX.r3.7HG0739460
2	TraesCS1D02G039900	Histone H2A	Histone H2A		Os05g0113900		HORVU.MOREX.r3.1HG0006650	HTA7	AT5G27670
2	TraesCS6B02G055300						HORVU.MOREX.r3.6HG0545220
2	TraesCS4A02G055900				Os07g0185900		HORVU.MOREX.r3.4HG0350820
2	TraesCS7B02G336700	Histone H2A	Histone H2A		Os05g0113900			HTA7	AT5G27670
2	TraesCS6D02G040600	Histone H2B	Histone H2B
2	TraesCS6D02G235400				Os02g0670400		HORVU.MOREX.r3.6HG0602990	HMGB1	AT3G51880
2	TraesCS7D02G116800	Histone H3	Histone H3				HORVU.MOREX.r3.7HG0730800
2	TraesCS1D02G204700	Histone H4	Histone H4 variant TH011
2	TraesCS7A02G329300	HMGB	High mobility group B	HMGB	Os08g0101100		HORVU.MOREX.r3.7HG0708120	HMGB6	AT5G23420
2	TraesCS1A02G274300	Histone H3.2	Histone H3.2
2	TraesCS2B02G329300	Histone H2B	Histone H2B				HORVU.MOREX.r3.2HG0170880
2	TraesCS4B02G225000	Histone H4	Histone H4 variant TH011
2	TraesCS4B02G275500
2	TraesCS4A02G269500			OsUCL8	Os03g0709100		HORVU.MOREX.r3.4HG0336890
2	TraesCS4B02G054200	Histone H2B	Histone H2B				HORVU.MOREX.r3.4HG0338400
2	TraesCS6B02G198500	Histone H2A	Histone H2A		Os05g0113900			HTA7	AT5G27670
2	TraesCS5B02G349000	Histone H4	Histone H4					AT3G53730	AT3G53730
2	TraesCS7B02G394500						HORVU.MOREX.r3.7HG0739400
2	TraesCS2B02G435200	Histone H4	Histone H4	OSJNBb0064P21.1	Os05g0462700
2	TraesCS5A02G098300	Histone H2A	Histone H2A		Os12g0530000		HORVU.MOREX.r3.5HG0446810	H2AXA	AT1G08880
2	TraesCS3B02G114400	TH153-B	Histone H2B.4				HORVU.MOREX.r3.3HG0230970
2	TraesCS6A02G034300	Histone H2A	Histone H2A		Os05g0113900		HORVU.MOREX.r3.6HG0543750	HTA7	AT5G27670
2	TraesCS4B02G204400	Histone H2B	Histone H2B		Os08g0490800
2	TraesCS2D02G220500	Histone H2A	Histone H2A		Os07g0545300		HORVU.MOREX.r3.2HG0138300	HTA2	AT4G27230
2	TraesCS1D02G227300	60S ribosomal protein L29	60S ribosomal protein L29		Os01g0304000			AT3G06700	AT3G06700
2	TraesCS6B02G048600	Histone H2A	Histone H2A		Os05g0113900		HORVU.MOREX.r3.6HG0543750	HTA7	AT5G27670
2	TraesCS5B02G215500	Histone H4	Histone H4
2	TraesCS7A02G552400	HMGB-A1	HMG1/2-like protein	HMGB1	Os06g0728000		HORVU.MOREX.r3.7HG0751310	HMGB5	AT4G35570
2	TraesCS5B02G449000			OSJNBa0052F07.24	Os03g0799000		HORVU.MOREX.r3.5HG0520110
2	TraesCS5D02G063200	Histone H2B	Histone H2B
2	TraesCS5B02G107700				Os11g0634500			AT3G43980	AT3G43980
2	TraesCS3B02G299200	Histone H3	Histone H3				HORVU.MOREX.r3.4HG0401720
2	TraesCS3A02G347200	Histone H4	Histone H4
2	TraesCS6A02G220800	RPA-A2	Replication protein A2b	RPA2B	Os02g0633400		HORVU.MOREX.r3.6HG0597130	RPA2	AT2G24490
2	TraesCS7B02G217300	RPS-B13	Similar to 40S ribosomal protein S13	RPS13	Os08g0117200			RPS13A	AT4G00100
2	TraesCS1B02G240000	RPL-B29	60S ribosomal protein L29		Os01g0304000			AT3G06700	AT3G06700
2	TraesCS6B02G393300	RPL-B39	Ribosomal protein L39	RPL39B	Os02g0797200
2	TraesCS5A02G288400	RPL-A7	Ribosomal protein L7	OsRPL7A	Os08g0326400			AT2G47610	AT2G47610
2	TraesCS5D02G452000			OSJNBa0052F07.24	Os03g0799000		HORVU.MOREX.r3.5HG0520110
2	TraesCS5B02G154300	RPL-B15	Ribosomal protein L15	OsRPL15	Os03g0598800		HORVU.MOREX.r3.5HG0466770	AT4G17390	AT4G17390
2	TraesCS3B02G388800	RPS-B15a	40S ribosomal protein S15a	RPS15a	Os02g0478600			RPS15A	AT1G07770
2	TraesCS7B02G334600	Histone H4	Histone H4 variant TH011
2	TraesCS1B02G386600	Histone H2B	Histone H2B				HORVU.MOREX.r3.1HG0079250
2	TraesCS6B02G058400	Histone H2A	Histone H2A		Os05g0113900		HORVU.MOREX.r3.6HG0545630	HTA7	AT5G27670
2	TraesCS2B02G382000	PCNA-B1	Proliferating cell nuclear antigen	OsPCNA	Os02g0805200		HORVU.MOREX.r3.2HG0180580	PCNA1	AT1G07370
2	TraesCS3A02G085600	RPS-A5	40S ribosomal protein S5a	RPS5	Os01g0100700			RPS5B	AT2G37270
2	TraesCS3A02G314100	M-A5	Meiosis 5		Os01g0201600		HORVU.MOREX.r3.3HG0243810
3	TraesCS2D02G583000	PRX-D62	Peroxidase	prx62	Os04g0688500		HORVU.MOREX.r3.2HG0215610
3	TraesCS5D02G458300		Photosystem II reaction center protein Z
3	TraesCS7B02G421100	RPL-B35	50S ribosomal protein L35		Os06g0647100			PRPL35	AT2G24090
3	TraesCS2A02G532000						HORVU.MOREX.r3.2HG0207610
3	TraesCS5A02G208000	ATP-A9	ATP synthase subunit C family protein	atp9	gene-atp9			atp9	ATMG01080
3	TraesCS2B02G474700				Os04g0586200		HORVU.MOREX.r3.2HG0196520
3	TraesCS1B02G458000	RSP-B1	Ribosomal protein S1	rps1	gene-rps1	rps1	HORVU.MOREX.r3.UnG0753500
3	TraesCS7D02G499800	PRPL-D35	50S ribosomal protein L35		Os06g0647100			PRPL35	AT2G24090
3	TraesCS1D02G266700	PGSIP-D1	Hexosyltransferase		Os05g0426400		HORVU.MOREX.r3.1HG0067020	PGSIP1	AT3G18660
3	TraesCS1B02G277500	PGSIP-B1	Hexosyltransferase		Os05g0426400		HORVU.MOREX.r3.1HG0067020	PGSIP1	AT3G18660
3	TraesCS3B02G490600	GSTF-B4	GLUTATHIONE S-TRANSFERASE	OsGSTF4	Os01g0933900		HORVU.MOREX.r3.3HG0313690	GSTF11	AT3G03190
3	TraesCS7A02G098200	ATP-A9	ATP synthase subunit C family protein	atp9	gene-atp9		HORVU.MOREX.r3.7HG0719360	atp9	ATMG01080
3	TraesCS6B02G274600	DjA-B1	DnaJ-like protein	OsDjA1	Os02g0656500		HORVU.MOREX.r3.7HG0675670
3	TraesCS6A02G109900				Os01g0899275		HORVU.MOREX.r3.2HG0143630
3	TraesCS7D02G206700	SYD/CHR-D3	CHROMATIN REMODELING COMPLEX SUBUNIT R	P0592E11.17-2	Os06g0255200		HORVU.MOREX.r3.7HG0669610	SYD	AT2G28290
3	TraesCS2A02G254600	PsbP-A	photosystem II subunit P	PsbP	Os07g0141400			PSBP-2	AT2G30790
3	TraesCS7A02G314100	PsbY-A	photosystem II BY	PsbY	Os08g0119800			PSBY	AT1G67740
3	TraesCS5A02G457500	PsaD-A	Photosystem I reaction center subunit II	PsaD	Os08g0560900			PSAD-1	AT4G02770
4	TraesCS5B02G457800	GRP-B1			Os03g0803100
4	TraesCS7D02G088100	ENOD-D93	early nodulin-93	OsENOD93	Os06g0142400		HORVU.MOREX.r3.7HG0649540
4	TraesCS5A02G450000	GRP-A1			Os03g0803100
4	TraesCS7D02G271100	CYP78A3-D	Cytochrome P450 monooxygenase		Os08g0547300			CYP78A6	AT2G46660
4	TraesCS2A02G458600						HORVU.MOREX.r3.2HG0195860	UBQ1	AT3G52590
4	TraesCS1A02G420100	TraesCS1A02G420100			Os05g0581700
4	TraesCS5D02G460000	GRP-D1			Os03g0803100
4	TraesCS3D02G048300
4	TraesCS2B02G480500	UBQ-B1	Ubiquitin extension protein				HORVU.MOREX.r3.2HG0195860	UBQ1	AT3G52590
4	TraesCS6A02G387300
4	TraesCS5D02G221900	HIR-D3	Positive regulator of hypersensitive response (HR)-like cell death	HIRL1	Os05g0591900	hir3	HORVU.MOREX.r3.5HG0480710	HIR1	AT5G62740
4	TraesCS3D02G359300	PHS-D2	Alpha-1,4 glucan phosphorylase	Pho2	Os01g0851700		HORVU.MOREX.r3.3HG0301750	PHS2	AT3G46970
4	TraesCS1D02G320000	GH3-4-D	Auxin-responsive GH3 family protein	OsGH3-4	Os05g0500900		HORVU.MOREX.r3.1HG0067760	DFL1	AT5G54510
4	TraesCS5D02G514200				Os03g0789900
4	TraesCS4B02G053600	CHR-B1	DECREASE IN DNA METHYLATION 1A	OsDDM1a	Os09g0442700		HORVU.MOREX.r3.4HG0338270	CHR1	AT5G66750
4	TraesCS4D02G053600	CHR-D1	DECREASE IN DNA METHYLATION 1A	OsDDM1a	Os09g0442700		HORVU.MOREX.r3.4HG0338270	CHR1	AT5G66750
4	TraesCS4A02G106300	APX-A1	Cytosolic ascorbate peroxidase	OsAPX1	Os03g0285700		HORVU.MOREX.r3.4HG0385790	APX2	AT3G09640
4	TraesCS2D02G224400	GOS-D2	Translation initiation factor	GOS2	Os07g0529800		HORVU.MOREX.r3.2HG0139340	AT1G54290	AT1G54290
4	TraesCS3A02G530400							AT5G03850	AT5G03850
4	TraesCS7D02G208100			P0603C10.39-1	Os06g0258900		HORVU.MOREX.r3.7HG0670200	AT1G18270	AT1G18270
4	TraesCS5A02G331300	OSK-A20	ubiquitination and subsequent proteasomal degradation of target proteins	OSK20	Os09g0539500		HORVU.MOREX.r3.5HG0500660	SK3	AT2G25700
4	TraesCS5B02G474000				Os01g0890500		HORVU.MOREX.r3.5HG0523360
4	TraesCS2B02G534800	EG-B2	Jasmonic acid (JA) signalling repressor	EG2	Os04g0653000		HORVU.MOREX.r3.2HG0203510
4	TraesCS2D02G018600
4	TraesCS5D02G394300			OJ1124_H03.7	Os03g0746700		HORVU.MOREX.r3.5HG0510110
4	TraesCS1D02G145100	RPL-D21	60S ribosomal protein L21	OsRPL21.2	Os10g0465800			AT1G57660	AT1G57660
4	TraesCS1A02G000100						HORVU.MOREX.r3.2HG0133740
4	TraesCS2B02G244400	GOS-B2	Translation initiation factor	GOS2	Os07g0529800		HORVU.MOREX.r3.2HG0139340	AT1G54290	AT1G54290
4	TraesCS2A02G403100	AGO-A1	Argonaute protein	OsAGO1b	Os04g0566500		HORVU.MOREX.r3.2HG0187760	AGO1	AT1G48410
4	TraesCS7D02G159800	SUS-D2	Sucrose synthase	SUS2	Os06g0194900		HORVU.MOREX.r3.7HG0661420	SUS4	AT3G43190
4	TraesCS7D02G191600	PIN-D1	Auxin efflux carrier component	PIN1C	Os06g0232300		HORVU.MOREX.r3.7HG0666880	PIN1	AT1G73590
4	TraesCS1A02G418200	NL-A1	GAGA-type zinc finger transcription factor	NL1	Os05g0578900	TRD	HORVU.MOREX.r3.1HG0091840
5	TraesCS5A02G015000	GRP-A3	glycine-rich RNA-binding protein	OsGRP3	Os03g0670700		HORVU.MOREX.r3.5HG0421460
5	TraesCS3A02G363700	P5CS-A2	Delta-1-pyrroline-5-carboxylate synthase	P5CS2	Os01g0848200		HORVU.MOREX.r3.3HG0302060	P5CS1	AT2G39800
5	TraesCS3D02G357200	P5CS-D2	Delta-1-pyrroline-5-carboxylate synthase	P5CS2	Os01g0848200		HORVU.MOREX.r3.3HG0302060	P5CS1	AT2G39800
5	TraesCS6A02G253300			LIP9	Os02g0669100		HORVU.MOREX.r3.6HG0602880
5	TraesCS2D02G574400				Os11g0657900		HORVU.MOREX.r3.6HG0567780
5	TraesCS1B02G276300						HORVU.MOREX.r3.1HG0067070
5	TraesCS7D02G545900
5	TraesCS4A02G245000						HORVU.MOREX.r3.2HG0133750
5	TraesCS3B02G601100			OsMT2b	Os05g0111300		HORVU.MOREX.r3.3HG0329570
5	TraesCS6D02G234700	COR-D410	Dehydrin WZY1-2	LIP9	Os02g0669100		HORVU.MOREX.r3.6HG0602880
5	TraesCS2B02G100800		Dirigent protein				HORVU.MOREX.r3.UnG0763610
5	TraesCS5D02G095900
5	TraesCS5D02G139600	NH-D5.1	BTB/POZ domain and ankyrin repeat-containing protein	NH5.1	Os11g0141900		HORVU.MOREX.r3.5HG0460940
5	TraesCS7D02G084900	PRX-D12	Peroxidase	prx12	Os01g0326000		HORVU.MOREX.r3.7HG0649080
5	TraesCS3A02G532000	OBP-A3	nuclear localized Dof domain containing transcription factor				HORVU.MOREX.r3.3HG0329690	OBP3	AT3G55370
5	TraesCS5D02G137500				Os11g0150400		HORVU.MOREX.r3.5HG0459670
5	TraesCS5A02G535400	qLTG3-1-A	Hybrid proline- or glycine-rich protein	qLTG-3-1(t)	Os03g0103300		HORVU.MOREX.r3.4HG0415510	AT5G46900	AT5G46900
5	TraesCS1A02G232400
5	TraesCS2B02G106400	SDR-B2	short-chain dehydrogenase reductase 2a	P0034A04.106	Os07g0691600			SDR2	AT3G51680
5	TraesCS1A02G285000	HSP-A70	heat shock protein 70				HORVU.MOREX.r3.1HG0073350	HSP70	AT3G12580
5	TraesCS5B02G129900				Os11g0150400		HORVU.MOREX.r3.5HG0459670
5	TraesCS6A02G076800						HORVU.MOREX.r3.1HG0010660
5	TraesCS3A02G318300				Os01g0779100		HORVU.MOREX.r3.3HG0293400	AT2G41790	AT2G41790
5	TraesCS2D02G478300	PIP4K5-D	Phosphatidylinositol 4-phosphate 5-kinase				HORVU.MOREX.r3.2HG0198920	PIP5K9	AT3G09920
5	TraesCS6D02G219700	VTE-D3	methyl-6-phytyl-1,4-benzoquinone	OsVTE3	Os07g0179300		HORVU.MOREX.r3.6HG0598740	APG1	AT3G63410
5	TraesCS1D02G153700	TAW1/G1L5/ALOG-D5	Transcriptional regulator, Regulator of meristem activity, Regulation of inflorescence developmen	G1L5	Os10g0478000		HORVU.MOREX.r3.1HG0043170	LSH3	AT2G31160
5	TraesCS2D02G378900	LSH3/G1L4/ALOG-D4	LIGHT-DEPENDENT SHORT HYPOCOTYLS-like protein	OsG1L4	Os04g0516200		HORVU.MOREX.r3.2HG0181760	LSH3	AT2G31160
5	TraesCS2B02G399800	LSH3/G1L4/ALOG-B4	LIGHT-DEPENDENT SHORT HYPOCOTYLS-like protein	OsG1L4	Os04g0516200		HORVU.MOREX.r3.2HG0181760	LSH3	AT2G31160
5	TraesCS3D02G536300	MT-D2c	Metallothionein-like protein	OsMT2c	Os01g0974200		HORVU.MOREX.r3.3HG0329570
5	TraesCS7B02G080300	MADS55/VRT-B2	Short vegetative phase (SVP)-group MADS-box protein	OsMADS55	Os06g0217300		HORVU.MOREX.r3.7HG0664320	SVP	AT2G22540
5	TraesCS7A02G175200	MADS55/VRT-A2	Short vegetative phase (SVP)-group MADS-box protein	OsMADS55	Os06g0217300		HORVU.MOREX.r3.7HG0664320	SVP	AT2G22540
5	TraesCS7D02G176700	MADS55/VRT-D2	Short vegetative phase (SVP)-group MADS-box protein	OsMADS55	Os06g0217300		HORVU.MOREX.r3.7HG0664320	SVP	AT2G22540
5	TraesCS1B02G172100	TAW1/G1L5/ALOG-B5	Transcriptional regulator, Regulator of meristem activity, Regulation of inflorescence developmen	G1L5	Os10g0478000		HORVU.MOREX.r3.1HG0043170	LSH3	AT2G31160
5	TraesCS6B02G343900	MADS22/SVP-B1		OsMADS22	Os02g0761000		HORVU.MOREX.r3.6HG0616500	SVP	AT2G22540
5	TraesCS5D02G136300	RCN4-3/TFL1-D5	TERMINAL FLOWER 1, phosphatidylethanolamine-binding protein		Os11g0152500		HORVU.MOREX.r3.5HG0460080	TFL1	AT5G03840
5	TraesCS5B02G127600	RCN4-3/TFL1-B5	TERMINAL FLOWER 1, phosphatidylethanolamine-binding protein		Os11g0152500		HORVU.MOREX.r3.5HG0460080	TFL1	AT5G03840
5	TraesCS2B02G310700	TFL1-B2/RCN4	TERMINAL FLOWER 1, phosphatidylethanolamine-binding protein	Rcn4	Os04g0411400		HORVU.MOREX.r3.2HG0166090	TFL1	AT5G03840
5	TraesCS3A02G530800	MT-A2c	Metallothionein-like protein	OsMT2c	Os01g0974200		HORVU.MOREX.r3.3HG0329570
5	TraesCS7B02G367400	G1L2/ALOG-B2	G1-like protein 2, developmental regulator by promoting cell growth in response to light	OsG1L2	Os06g0672400		HORVU.MOREX.r3.7HG0736060
5	TraesCS2D02G422000	ZIP-D3	Zinc transporter, Preferential distribution of Zn to developing tissue	ZIP3	Os04g0613000		HORVU.MOREX.r3.2HG0191210	ZIP12	AT5G62160
6	TraesCS7A02G475900						HORVU.MOREX.r3.5HG0456200
6	TraesCS5A02G443800			OSJNBa0052F07.24	Os03g0799000		HORVU.MOREX.r3.5HG0519940
6	TraesCS5B02G092500	SVB-B1			Os12g0563600		HORVU.MOREX.r3.5HG0443150	AT5G49600	AT5G49600
6	TraesCS1D02G262900	GELP-D67	Lipase	OsGELP67	Os05g0419800		HORVU.MOREX.r3.1HG0065440	AT1G71691	AT1G71691
6	TraesCS5A02G086600				Os12g0563600		HORVU.MOREX.r3.5HG0443150	AT5G49600	AT5G49600
6	TraesCS6B02G243700	GAPC-B6	Glyceraldehyde-3-phosphate dehydrogenase	OsGapC1	Os02g0601300		HORVU.MOREX.r3.6HG0592050
6	TraesCS7A02G078800				Os12g0194100
6	TraesCS3D02G321700
6	TraesCS4A02G204800	RPL-A10	60S ribosomal protein L10	SC34	Os11g0220800		HORVU.MOREX.r3.4HG0345200	RPL10B	AT1G26910
6	TraesCS4B02G108400	RPL-B10	60S ribosomal protein L10	SC34	Os11g0220800		HORVU.MOREX.r3.4HG0345200	RPL10B	AT1G26910
6	TraesCS3B02G288800	KELP-B	Transcriptional co-activator		Os01g0706000		HORVU.MOREX.r3.3HG0283710	KELP	AT4G10920
6	TraesCS2A02G526500				Os04g0636800		HORVU.MOREX.r3.2HG0207010
6	TraesCS4A02G406200				Os03g0189600		HORVU.MOREX.r3.4HG0406790	AT4G22110	AT4G22110
6	TraesCS7A02G476600						HORVU.MOREX.r3.5HG0456200
6	TraesCS4D02G021700						HORVU.MOREX.r3.4HG0334230
6	TraesCS3A02G284400	MADS32-A	MADS box transcription factor, Regulation of floral organ identit	MADS32	Os01g0726400		HORVU.MOREX.r3.3HG0286170	GOA	AT1G31140
6	TraesCS7D02G120500	MADS5/SEP1-D4	MIKC-type MADS-box transcription factor WM20	OsMADS5	Os06g0162800
