## Supplementary Table 7 for "Spatial transcriptomics identifies distinct domains regulating yield-related traits of the wheat ear"

### Sheet: Sheet1
Supplementary Table 7: Transcript quantities for leaf-ridge/spikelet boundary genes in WT and ps3 at double ridge (DR), lemma primordium (LP) and terminal spikelet (TS). Values are the mean of three biological replicates.
Transcript name	Gene ID	DR_WT	DR_ps3	LP_WT	LP_ps3	TS_WT	TS_ps3		DR_foldchange	LP_foldchange	TS_foldchange
SPL-A17	TraesCS5A02G265900	27.6954	29.1372	11.8913	12.0621	7.0295	4.53017		1.05206	1.01436	0.644451
SPL-B17	TraesCS5B02G265600	34.0747	38.3329	13.5054	15.3936	7.40139	4.22331		1.12497	1.13981	0.570611
SPL-D17	TraesCS5D02G273900	51.933	52.1166	24.843	28.4122	12.3442	7.18876		1.00354	1.14367	0.58236
SPL-D17.2	TraesCS5D02G273900.2	31.4739	33.5564	15.4167	17.6836	7.4455	4.36961		1.06617	1.14704	0.586879
NL-A1	TraesCS1A02G418200	31.6222	39.7981	16.3972	17.5436	8.19674	6.62042		1.25855	1.06992	0.80769
NL-B1	TraesCS1B02G448200	9.78305	12.781	5.52188	5.70111	3.50701	2.78827		1.30645	1.03246	0.795056
NL_D1	TraesCS1D02G425900	26.6737	31.4368	16.6603	18.3647	7.91354	4.96968		1.17857	1.1023	0.627997
CUC-A3	TraesCS7A02G247600	14.0474	17.1072	17.4398	19.4996	9.57496	6.36537		1.21782	1.11811	0.664794
CUC-B3	TraesCS7B02G143900	22.6682	26.1768	19.958	19.5335	13.3748	10.1511		1.15478	0.97873	0.75897
CUC-D3	TraesCS7D02G246100	30.9803	40.9803	30.0711	33.0884	17.1892	11.9596		1.32279	1.10034	0.695761
ALOG-A1	TraesCS6A02G139700	49.7701	55.0696	26.9317	29.6501	33.7285	31.4931		1.10648	1.10094	0.933723
ALOG-B1	TraesCS6B02G168300	23.7164	29.2216	14.29	15.2645	16.4965	15.2185		1.23212	1.06819	0.922531
ALOG-D1	TraesCS6D02G129400	51.5534	56.0429	29.6107	33.0613	31.2435	27.7201		1.08708	1.11653	0.887229
LG-A2	TraesCS3A02G372400	1.58986	1.82065	0.667465	0.972761	0.839877	1.09968		1.14516	1.4574	1.30933
LG-B2	TraesCS3B02G404800	1.4417	1.83855	0.847687	1.34679	0.656299	0.696959		1.27526	1.58879	1.06195
LG-D2	TraesCS3D02G365200	4.06281	5.27462	2.58089	3.42627	2.36743	2.14711		1.29827	1.32755	0.906938
KAN-A1	TraesCS6A02G266400	5.56035	6.56076	6.31149	5.28373	6.37816	6.00382		1.17992	0.837161	0.941309
KAN-B1	TraesCS6B02G293700	5.99358	5.76686	4.72618	4.58247	4.37411	3.85926		0.962173	0.969593	0.882296
KAN-D1	TraesCS6D02G248300	10.1094	12.2864	9.33942	9.39457	9.04911	7.10138		1.21534	1.0059	0.78476
