## Supplementary Table 1 for "Spatial transcriptomics identifies distinct domains regulating yield-related traits of the wheat ear"

### Sheet: Sheet1
Supplementary Table 1: Summary of spatial transcriptomic bin statistics for DR and LP samples.
									Bin num in cluster
Sample ID	Cell num (bin num)	Bin size	Gene num	Mean_MID	Median_MID	Mean_nGene	Median_ngene	Stage	1	2	3	4	5	6	7	8	9	10
DR_1	1285	40	48651	1771.29	1872	1003.73	1073	DR	211	258	140	73	177	152	81	61	61	71
DR_2	1441	40	48320	1544.78	1622	869.731	909	DR	272	213	146	128	177	136	137	98	66	68
DR_3	1457	40	47564	1299.68	1324	744.183	755	DR	150	161	192	215	191	155	136	124	79	54
DR_4	922	40	42218	1013.84	1014.5	589.792	593	DR	64	37	168	225	90	47	64	116	81	30
									Bin num in cluster
Sample ID	Cell num (bin num)	Bin size	Gene num	Mean_MID	Median_MID	Mean_nGene	Median_ngene	Stage	1	2	3	4	5	6	7	8	9	10	11
LP_1	2569	50	53004	1162.62	1178	823.915	844	LP	315	357	279	278	345	215	240	187	126	131	96
LP_2	2924	50	53341	1070.36	1050.5	768.058	762	LP	476	396	315	285	356	274	235	166	201	164	56
LP_3	2826	50	54051	1214.8	1197.5	857.318	852	LP	377	393	362	327	336	241	215	157	133	143	142
LP_4	2694	50	53098	1193.7	1245	851.879	892.5	LP	398	379	365	333	178	247	143	226	174	118	133
